# Characterization of Sec14 domain–containing proteins in the malaria parasite *Plasmodium falciparum*

**DOI:** 10.64898/2026.07.07.736992

**Authors:** Florian Lauruol, Dominik Šťastný, J. Pedro Fernandez-Murray, Christopher R. McMaster, Peter Griač, Dave Richard

**Affiliations:** Department of Microbiology-Infectious Diseases and Immunology, Faculty of Medicine, Université Laval, Québec, QC, Canada; CHU de Québec-Université Laval Research Centre, 2705 Boul. Laurier, Québec, QC, G1V 4G2, Canada; Centre de Recherche en Infectiologie de l’Université Laval, Quebec City, QC, Canada; Institute of Animal Biochemistry and Genetics, Centre of Biosciences, Slovak Academy of Sciences, Dúbravská cesta 9, 840 05, Bratislava, Slovakia; Department of Pharmacology, Dalhousie University, Halifax, NS, Canada

**Keywords:** malaria, plasmodium, phosphoinositides, sec14, PITP

## Abstract

Malaria, of which the most virulent form is caused by *Plasmodium falciparum* parasites, remains a major global health burden. The appearance of resistance to first line treatments artemisinin-based therapies, emphasizes the need to identify new parasite vulnerabilities to develop new therapeutics. Phosphoinositides are central regulators of membrane identity, vesicular trafficking, and signaling, and their synthesis depends on tightly controlled phosphatidylinositol transfer by Sec14-like phosphatidylinositol transfer proteins in many eukaryotes, yet their roles in *P. falciparum* remain poorly defined. Here, we analyzed six *P. falciparum* Sec14 domain–containing proteins: PfSec14-1 (PF3D7_0626400), PfSec14-2 (PF3D7_0629900), PfSec14-3 (PF3D7_0717100), PfSec14-4 (PF3D7_0920700), PfSec14-5 (PF3D7_1007200), and PfSec14-6 (PF3D7_1127600). Domain organization segregates these proteins into a BNIP-2 and Cdc42GAP homology (BCH) subfamily (PfSec14-3, PfSec14-5) and a canonical Sec14 subfamily (PfSec14-1, PfSec14-2, PfSec14-4, PfSec14-6). Yeast complementation assays showed that PfSec14-1, PfSec14-4, and PfSec14-6 partially rescue growth of a temperature-sensitive sec14 mutant, suggesting phosphatidylinositol and phosphatidylcholine transfer activity. Gene disruption revealed that PfSec14-1 is important for asexual blood-stage proliferation, whereas PfSec14-2 is dispensable under standard culture conditions. In contrast, mislocalization of PfSec14-1 and PfSec14-4 using a knock-sideways approach did not impair asexual growth. Subcellular localization indicates distinct distributions for PfSec14-1, PfSec14-2, and PfSec14-4. Together, these findings reveal functional and spatial diversification of Sec14-like phosphatidylinositol transfer proteins in *P. falciparum*.
