## Supplementary material for "Characterization of Sec14 domain–containing proteins in the malaria parasite *Plasmodium falciparum*": Table 1

### Sheet: Feuille1
Table 1: List of P. falciparum Sec14 domain-containing proteins.
Gene name	PlasmodDB ID	Pf Piggyback MIS/MFS (Zhang et al, 2018)	PbKO (Bushell et al, 2017)	TgKO (Sidik et al, 2016)
PfSec14-1	PF3D7_0626400	0.29/-2.59	No (likely essential)	0.66
PfSec14-2	PF3D7_0629900	0.65/-2.87	No data	Plasmodium specific
PfSec14-3	PF3D7_0717100	1/0.88	No data	-0.42
PfSec14-4	PF3D7_0920700	0.12/-2.97	Slow growth rate	Plasmodium specific
PfSec14-5	PF3D7_1007200	0.15/-2.75	Dispensable	1.51
PfSec14-6	PF3D7_1127600	0.18/-3.24	No data	0.66
MIS, mutagenesis index score; MFS, mutagenesis fitness score.
