## Supplementary material for "Characterization of Sec14 domain–containing proteins in the malaria parasite *Plasmodium falciparum*": Table 2

### Sheet: Feuille1
Table 2: Determination of whether Sec14 domains of PfSec14 proteins belong to the BCH or Sec14 family.
Gene name	Sec14 position (E-value)	BCH position (E-value)
PfSec14-1	50..451 (6.1 x 10-9)
PfSec14-2	17..315 (1.6 x 10-19)
PfSec14-3		805..907 (5 x 10-6)
PfSec14-4	327..540 (4.3 x 10-6)	460..539 (9.7 x 10-4)
PfSec14-5		49..165 (9.7 x 10-29)
PfSec14-6	46..289 (1.4 x 10-39)	208..277 (0.25)
