## Supplemental Table 1 for "Characterization of Sec14 domain–containing proteins in the malaria parasite *Plasmodium falciparum*"

### Sheet: Feuille1
Table S1
Oligonucleotides	Sequence	Template DNA	Used to generate
5'Not1-stop-PfSec14-1	GCGGCCGCTAGGAACTTTCAAAAGGAAAAGTTATTATTG	P. falciparum 3D7 gDNA	pSLI-PfSec14-1-TGD
3'Mlu1-513-PfSec14-1	ACGCGTGATACATAAATATTTTAAAAAAAATTCAAAACAG	P. falciparum 3D7 gDNA	pSLI-PfSec14-1-TGD
5'Not1-Stop-PfSec14-2	GCGGCCGCTAGAGTTTCGATTCGGGATATGTATC	P. falciparum 3D7 gDNA	pSLI-PfSec14-2-TGD
3'Mlu1-498-PfSec14-2	ACGCGTTGTTTGTTCATTACATACAGAAAATTC	P. falciparum 3D7 gDNA	pSLI-PfSec14-2-TGD
5' NotI PfSec14-1	ATAGCGGCCGCGTGAAAGTAATACAATTTGTG	P. falciparum 3D7 gDNA	pSLI-PfSec14-1_2xFKBP_mNG
3' AvrII PfSec14-1	ACACCTAGGTCTTCTTGACGATTGTTTATTAAAA	P. falciparum 3D7 gDNA	pSLI-PfSec14-1_2xFKBP_mNG
5' NotI PfSec14-2	ATAGCGGCCGCGTTGGAAAAACGgtacg	P. falciparum 3D7 gDNA	pSLI-PfSec14-2_2xFKBP_mNG
3' AvrII PfSec14-2	ACACCTAGGTTTACCCATAAGTGGGC	P. falciparum 3D7 gDNA	pSLI-PfSec14-2_2xFKBP_mNG
5' NotI PfSec14-4	ATAGCGGCCGCCGCAGATAAAAGCAAAAG	P. falciparum 3D7 gDNA	pSLI-PfSec14-4_2xFKBP_mNG
3' AvrII PfSec14-4	ACACCTAGGGTGATTAGTCTTTATCAT	P. falciparum 3D7 gDNA	pSLI-PfSec14-4_2xFKBP_mNG
PfSEC14-1_TetR_int_5'fw	TGAGCAATATGTTATCCAAAGAATATGTG	P. falciparum 3D7 gDNA	pKD_PfSec14-1-TetR
PfSEC14-1_TetR_int_3'rv	TGATATGTGAACTTTTCTCCTTACG	P. falciparum 3D7 gDNA	pKD_PfSec14-1-TetR
TetR-SEC14-1_gRNA_fw-89_cas9	tattAAATAAACCTGTAAATCCAG	NA	pH-gCPfSec14-1
TetR-SEC14-1_gRNA_rv-89_cas9	aaacCTGGATTTACAGGTTTATTT	NA	pH-gCPfSec14-1
5'BglII-mNG	GTCAGCCNNNNNGGCatggtgagcaagggcgag	pSLI-PfSec14-1_2xFKBP_mNG	pHSP86‑mNG‑NLSPfSec14‑1
3'mNG_NLS_XhoI	GACTCTCGAGTTAAATGATATGTTTTTTTTTCTTTTTCTTTTTCCTCTTATGATAATActtgtacagctcgtccatg	pSLI-PfSec14-1_2xFKBP_mNG	pHSP86‑mNG‑NLSPfSec14‑1
